# *Yersinia pseudotuberculosis* employs a multifaceted strategy to survive antimicrobials

**DOI:** 10.64898/2026.03.04.709318

**Authors:** Olivia Goode, Jilly Woodward, Urszula Łapińska, Jemima Onime, Audrey Farbos, Paul O’Neill, Aaron Jeffries, Christopher H. Jenkins, Isobel H. Norville, Stefano Pagliara

**Affiliations:** Living Systems Institute, University of Exeter, Stocker Road, Exeter, United Kingdom; School of Biosciences, College of Life and Environmental Sciences, University of Exeter, Stocker Road, Exeter, United Kingdom; Dstl, Porton Down, Salisbury, SP4 0JQ, United Kingdom

**Keywords:** persisters, antibiotic tolerance, Eagle effect, antibiotics, hydrogen peroxide, catalase, gene expression, *Yersinia*

## Abstract

Microbes have evolved a variety of strategies to survive exposure to naturally occurring and synthetic antimicrobials. These strategies have been investigated extensively in model bacterial organisms, whereas less is known about under explored pathogenic bacteria such as bacteria within the *Yersinia* genus. In this study we investigated the inhibitory effect and bactericidal activity of antibiotics from five different classes and of the disinfectant hydrogen peroxide against *Yersinia pseudotuberculosis*, the ancestral species from which *Yersinia pestis* and *Yersinia enterocolitica* have emerged. We found that *Y. pseudotuberculosis* is able to survive exposure to clinical antibiotics and disinfectants by employing a variety of strategies, with persisters and the Eagle effect playing a role in survival to quinolones, tolerance playing a role in survival to ceftriaxone and overexpression of catalases and peroxidases playing a role in survival to hydrogen peroxide. Our findings suggest that future research should focus on informing new, effective ways to treat infections caused by Yersinia species.

**IMPORTANCE:** Antimicrobial resistance is routinely investigated by measuring the minimum inhibitory concentration of antimicrobials needed to stop microbial growth. Here we show that the bacterial pathogen *Yersinia pseudotuberculosis* is not killed when antibiotics and disinfectants are used at these concentrations and that, in some cases, increasing antibiotic concentrations decreases their activity against this bacterium, therefore posing a potential risk to human and animal health.
