## Supplementary material for "*Yersinia pseudotuberculosis* employs a multifaceted strategy to survive antimicrobials": S3 File

	ID	Description	GeneRatio	BgRatio	pvalue	p.adjust	qvalue	geneID	Count
GO:0007155	GO:0007155	cell adhesion	24/1186	30/3265	1.13820514802223e-06	0.000211706157532134	0.0001964901518691	lcl|NC_006155.1_cds_WP_011192708.1_2750/lcl|NC_006155.1_cds_WP_032466219.1_1444/lcl|NC_006155.1_cds_WP_002211579.1_2752/lcl|NC_006155.1_cds_WP_011193321.1_4014/lcl|NC_006155.1_cds_WP_011193017.1_3385/lcl|NC_006155.1_cds_WP_011193277.1_3946/lcl|NC_006155.1_cds_WP_011193018.1_3386/lcl|NC_006155.1_cds_WP_011192187.1_1754/lcl|NC_006155.1_cds_WP_012413818.1_2751/lcl|NC_006155.1_cds_WP_011192053.1_1443…	24
GO:0006935	GO:0006935	chemotaxis	22/1186	28/3265	5.66058276990681e-06	0.000526434197601333	0.00048859767066564	lcl|NC_006155.1_cds_WP_011193066.1_3444/lcl|NC_006155.1_cds_WP_002214065.1_2476/lcl|NC_006155.1_cds_WP_011192583.1_2502/lcl|NC_006155.1_cds_WP_002211447.1_3450/lcl|NC_006155.1_cds_WP_011192568.1_2478/lcl|NC_006155.1_cds_WP_011192577.1_2489/lcl|NC_006155.1_cds_WP_011192573.1_2484/lcl|NC_006155.1_cds_WP_002208868.1_1295/lcl|NC_006155.1_cds_WP_011193044.1_3417/lcl|NC_006155.1_cds_WP_011192567.1_2477…	22
GO:0009297	GO:0009297	pilus assembly	10/1186	10/3265	3.90376859524323e-05	0.0024203365290508	0.00224637912147329	lcl|NC_006155.1_cds_WP_011191494.1_164/lcl|NC_006155.1_cds_WP_011191589.1_369/lcl|NC_006155.1_cds_WP_012413818.1_2751/lcl|NC_006155.1_cds_WP_011192803.1_2930/lcl|NC_006155.1_cds_WP_011192560.1_2457/lcl|NC_006155.1_cds_WP_011193323.1_4016/lcl|NC_006155.1_cds_WP_032466356.1_1977/lcl|NC_006155.1_cds_WP_011193075.1_3461/lcl|NC_006155.1_cds_WP_011192555.1_2444/lcl|NC_006155.1_cds_WP_002208792.1_1366	10
GO:0009289	GO:0009289	pilus	11/1186	12/3265	0.00011322593002673	0.00526500574624294	0.00488659276957466	lcl|NC_006155.1_cds_WP_002209597.1_4017/lcl|NC_006155.1_cds_WP_011192708.1_2750/lcl|NC_006155.1_cds_WP_011193321.1_4014/lcl|NC_006155.1_cds_WP_011193074.1_3459/lcl|NC_006155.1_cds_WP_002215120.1_2443/lcl|NC_006155.1_cds_WP_002208794.1_1364/lcl|NC_006155.1_cds_WP_002211997.1_166/lcl|NC_006155.1_cds_WP_002213971.1_1979/lcl|NC_006155.1_cds_WP_011192686.1_2706/lcl|NC_006155.1_cds_WP_011193076.1_3462/…	11
GO:0005576	GO:0005576	extracellular region	39/1186	67/3265	0.000188762387384976	0.00691458351409831	0.00641761005270018	lcl|NC_006155.1_cds_WP_012413943.1_3338/lcl|NC_006155.1_cds_WP_002211152.1_1755/lcl|NC_006155.1_cds_3659/lcl|NC_006155.1_cds_WP_002210852.1_2453/lcl|NC_006155.1_cds_WP_011192895.1_3164/lcl|NC_006155.1_cds_WP_002208705.1_923/lcl|NC_006155.1_cds_WP_011193055.1_3428/lcl|NC_006155.1_cds_WP_011191837.1_903/lcl|NC_006155.1_cds_1500/lcl|NC_006155.1_cds_WP_011193078.1_3464/lcl|NC_006155.1_cds_WP_00221157…	39
GO:0090729	GO:0090729	toxin activity	16/1186	21/3265	0.000223051081099945	0.00691458351409831	0.00641761005270018	lcl|NC_006155.1_cds_WP_012414046.1_3565/lcl|NC_006155.1_cds_WP_011193014.1_3382/lcl|NC_006155.1_cds_WP_230583770.1_3554/lcl|NC_006155.1_cds_WP_011193191.1_3730/lcl|NC_006155.1_cds_2605/lcl|NC_006155.1_cds_1500/lcl|NC_006155.1_cds_WP_011192978.1_3323/lcl|NC_006155.1_cds_WP_011192637.1_2609/lcl|NC_006155.1_cds_WP_011193208.1_3771/lcl|NC_006155.1_cds_WP_002209684.1_2741/lcl|NC_006155.1_cds_3563/lcl|…	16
GO:0008643	GO:0008643	carbohydrate transport	27/1186	45/3265	0.00096914109236449	0.0257514633113993	0.023900622428237	lcl|NC_006155.1_cds_WP_002209421.1_823/lcl|NC_006155.1_cds_WP_002210300.1_1101/lcl|NC_006155.1_cds_WP_002210302.1_1103/lcl|NC_006155.1_cds_WP_002209906.1_3196/lcl|NC_006155.1_cds_WP_011192643.1_2619/lcl|NC_006155.1_cds_WP_002209521.1_3926/lcl|NC_006155.1_cds_WP_002209280.1_514/lcl|NC_006155.1_cds_WP_011192635.1_2602/lcl|NC_006155.1_cds_WP_011191802.1_838/lcl|NC_006155.1_cds_WP_011192171.1_1728/lc…	27
GO:0007165	GO:0007165	signal transduction	15/1186	21/3265	0.00110941241234776	0.0257938385870854	0.0239399520559253	lcl|NC_006155.1_cds_WP_002209649.1_3011/lcl|NC_006155.1_cds_WP_011192583.1_2502/lcl|NC_006155.1_cds_WP_011192568.1_2478/lcl|NC_006155.1_cds_WP_011192577.1_2489/lcl|NC_006155.1_cds_WP_002208868.1_1295/lcl|NC_006155.1_cds_WP_011192567.1_2477/lcl|NC_006155.1_cds_WP_011192737.1_2801/lcl|NC_006155.1_cds_WP_002208971.1_69/lcl|NC_006155.1_cds_WP_011193340.1_4046/lcl|NC_006155.1_cds_WP_002230402.1_3968/l…	15
GO:0005198	GO:0005198	structural molecule activity	8/1186	10/3265	0.00620220457179626	0.128178894483789	0.118966263131531	lcl|NC_006155.1_cds_WP_002211152.1_1755/lcl|NC_006155.1_cds_WP_011192182.1_1745/lcl|NC_006155.1_cds_WP_011193055.1_3428/lcl|NC_006155.1_cds_WP_011193068.1_3447/lcl|NC_006155.1_cds_WP_011193051.1_3424/lcl|NC_006155.1_cds_WP_002211119.1_1721/lcl|NC_006155.1_cds_WP_011193056.1_3429/lcl|NC_006155.1_cds_WP_002211117.1_1719	8
GO:0016787	GO:0016787	hydrolase activity	23/1186	41/3265	0.00736870851775187	0.130589080906382	0.121203221667496	lcl|NC_006155.1_cds_WP_011191618.1_447/lcl|NC_006155.1_cds_72/lcl|NC_006155.1_cds_WP_011192236.1_1822/lcl|NC_006155.1_cds_WP_002211252.1_2056/lcl|NC_006155.1_cds_WP_012413943.1_3338/lcl|NC_006155.1_cds_WP_011192954.1_3261/lcl|NC_006155.1_cds_WP_002211668.1_2159/lcl|NC_006155.1_cds_WP_075272407.1_3342/lcl|NC_006155.1_cds_WP_079866998.1_1067/lcl|NC_006155.1_cds_WP_002209884.1_3176/lcl|NC_006155.1_c…	23
GO:0044780	GO:0044780	bacterial-type flagellum assembly	13/1186	20/3265	0.00842510199396011	0.130589080906382	0.121203221667496	lcl|NC_006155.1_cds_WP_011193071.1_3454/lcl|NC_006155.1_cds_WP_011192574.1_2486/lcl|NC_006155.1_cds_WP_011193072.1_3455/lcl|NC_006155.1_cds_WP_002211107.1_1709/lcl|NC_006155.1_cds_WP_002213766.1_3453/lcl|NC_006155.1_cds_WP_011192186.1_1753/lcl|NC_006155.1_cds_WP_011192178.1_1739/lcl|NC_006155.1_cds_WP_011192160.1_1706/lcl|NC_006155.1_cds_WP_011193049.1_3422/lcl|NC_006155.1_cds_WP_002211119.1_1721…	13
GO:0061077	GO:0061077	chaperone-mediated protein folding	13/1186	20/3265	0.00842510199396011	0.130589080906382	0.121203221667496	lcl|NC_006155.1_cds_WP_011191797.1_831/lcl|NC_006155.1_cds_WP_002227954.1_1975/lcl|NC_006155.1_cds_WP_002211579.1_2752/lcl|NC_006155.1_cds_WP_002210636.1_2192/lcl|NC_006155.1_cds_WP_011192726.1_2774/lcl|NC_006155.1_cds_WP_011192554.1_2442/lcl|NC_006155.1_cds_WP_002211457.1_3460/lcl|NC_006155.1_cds_WP_002212001.1_162/lcl|NC_006155.1_cds_WP_011191495.1_165/lcl|NC_006155.1_cds_WP_011193322.1_4015/lc…	13
GO:0022857	GO:0022857	transmembrane transporter activity	51/1186	108/3265	0.0117740507408959	0.168459495215895	0.156351766923637	lcl|NC_006155.1_cds_WP_011191964.1_1227/lcl|NC_006155.1_cds_WP_011191664.1_561/lcl|NC_006155.1_cds_WP_011191663.1_560/lcl|NC_006155.1_cds_WP_002209421.1_823/lcl|NC_006155.1_cds_WP_002211034.1_2276/lcl|NC_006155.1_cds_WP_011192100.1_1544/lcl|NC_006155.1_cds_WP_197684172.1_1401/lcl|NC_006155.1_cds_WP_002209266.1_501/lcl|NC_006155.1_cds_WP_002210302.1_1103/lcl|NC_006155.1_cds_WP_011192621.1_2583/lcl…	51
