## Supplementary material for "*Yersinia pseudotuberculosis* employs a multifaceted strategy to survive antimicrobials": S4 File

	ID	Description	GeneRatio	BgRatio	pvalue	p.adjust	qvalue	geneID	Count
GO:0009401	GO:0009401	phosphoenolpyruvate-dependent sugar phosphotransferase system	14/399	30/3265	3.03340010767436e-06	0.000445909815828131	0.000427869067819331	lcl|NC_006155.1_cds_WP_002209896.1_3187/lcl|NC_006155.1_cds_3021/lcl|NC_006155.1_cds_WP_011192837.1_3022/lcl|NC_006155.1_cds_WP_002212242.1_3020/lcl|NC_006155.1_cds_WP_011193337.1_4040/lcl|NC_006155.1_cds_WP_002208491.1_2800/lcl|NC_006155.1_cds_WP_002208490.1_2799/lcl|NC_006155.1_cds_WP_011192602.1_2542/lcl|NC_006155.1_cds_WP_002208488.1_2798/lcl|NC_006155.1_cds_WP_011192029.1_1361/lcl|NC_006155.…	14
GO:0006355	GO:0006355	regulation of DNA-templated transcription	31/399	113/3265	6.50562648674365e-06	0.000478163546775659	0.000458817868012447	lcl|NC_006155.1_cds_WP_011191666.1_564/lcl|NC_006155.1_cds_WP_002211655.1_3360/lcl|NC_006155.1_cds_WP_002209056.1_343/lcl|NC_006155.1_cds_WP_002230951.1_2566/lcl|NC_006155.1_cds_WP_011192641.1_2616/lcl|NC_006155.1_cds_WP_002209894.1_3185/lcl|NC_006155.1_cds_WP_002214199.1_1228/lcl|NC_006155.1_cds_WP_002208537.1_2848/lcl|NC_006155.1_cds_WP_012105184.1_1985/lcl|NC_006155.1_cds_WP_011191553.1_301/lc…	31
GO:0009061	GO:0009061	anaerobic respiration	10/399	18/3265	1.17525004964451e-05	0.00057587252432581	0.000552573707552156	lcl|NC_006155.1_cds_WP_011193231.1_3859/lcl|NC_006155.1_cds_WP_011192724.1_2771/lcl|NC_006155.1_cds_WP_002208887.1_3860/lcl|NC_006155.1_cds_WP_002211603.1_2772/lcl|NC_006155.1_cds_WP_002213097.1_2525/lcl|NC_006155.1_cds_WP_002208531.1_2843/lcl|NC_006155.1_cds_WP_011191795.1_829/lcl|NC_006155.1_cds_WP_002214527.1_2844/lcl|NC_006155.1_cds_WP_011191796.1_830/lcl|NC_006155.1_cds_WP_002209137.1_422	10
GO:0016301	GO:0016301	kinase activity	12/399	31/3265	0.0001499164686575	0.00550943022316314	0.0052865281052908	lcl|NC_006155.1_cds_WP_002209896.1_3187/lcl|NC_006155.1_cds_WP_011192837.1_3022/lcl|NC_006155.1_cds_WP_002211846.1_2424/lcl|NC_006155.1_cds_WP_011193337.1_4040/lcl|NC_006155.1_cds_WP_002208491.1_2800/lcl|NC_006155.1_cds_WP_002208490.1_2799/lcl|NC_006155.1_cds_WP_011192602.1_2542/lcl|NC_006155.1_cds_WP_002210936.1_2378/lcl|NC_006155.1_cds_WP_011192029.1_1361/lcl|NC_006155.1_cds_WP_002208799.1_1359…	12
GO:0016757	GO:0016757	glycosyltransferase activity	6/399	11/3265	0.000864881679228523	0.0254275213693186	0.0243987673719204	lcl|NC_006155.1_cds_WP_011191840.1_909/lcl|NC_006155.1_cds_WP_002217987.1_1463/lcl|NC_006155.1_cds_WP_011191887.1_1031/lcl|NC_006155.1_cds_WP_002211988.1_175/lcl|NC_006155.1_cds_1028/lcl|NC_006155.1_cds_WP_002208589.1_1035	6
GO:0042597	GO:0042597	periplasmic space	22/399	102/3265	0.00476783123073192	0.113272044627774	0.108689251558337	lcl|NC_006155.1_cds_WP_002211011.1_2305/lcl|NC_006155.1_cds_WP_002210780.1_1248/lcl|NC_006155.1_cds_WP_012413493.1_812/lcl|NC_006155.1_cds_WP_002210987.1_2328/lcl|NC_006155.1_cds_WP_011191984.1_1267/lcl|NC_006155.1_cds_WP_011191968.1_1232/lcl|NC_006155.1_cds_WP_080513695.1_1041/lcl|NC_006155.1_cds_WP_002211827.1_2405/lcl|NC_006155.1_cds_WP_011192414.1_2106/lcl|NC_006155.1_cds_WP_002214527.1_2844/…	22
GO:0003700	GO:0003700	DNA-binding transcription factor activity	22/399	103/3265	0.00539390688703685	0.113272044627774	0.108689251558337	lcl|NC_006155.1_cds_WP_002209056.1_343/lcl|NC_006155.1_cds_WP_002211147.1_1751/lcl|NC_006155.1_cds_WP_002213201.1_1968/lcl|NC_006155.1_cds_WP_002209228.1_606/lcl|NC_006155.1_cds_WP_002214199.1_1228/lcl|NC_006155.1_cds_WP_011192879.1_3138/lcl|NC_006155.1_cds_WP_002212033.1_2019/lcl|NC_006155.1_cds_WP_002212243.1_3019/lcl|NC_006155.1_cds_WP_002210296.1_1097/lcl|NC_006155.1_cds_WP_012105184.1_1985/l…	22
GO:0008982	GO:0008982	protein-N(PI)-phosphohistidine-sugar phosphotransferase activity	5/399	11/3265	0.00654780818651314	0.120315975427179	0.115448196972732	lcl|NC_006155.1_cds_WP_002209896.1_3187/lcl|NC_006155.1_cds_3021/lcl|NC_006155.1_cds_WP_011192837.1_3022/lcl|NC_006155.1_cds_WP_011192602.1_2542/lcl|NC_006155.1_cds_WP_002211069.1_1674	5
