## Supplementary material for "*Yersinia pseudotuberculosis* employs a multifaceted strategy to survive antimicrobials": S5 File

	ID	Description	GeneRatio	BgRatio	pvalue	p.adjust	qvalue	geneID	Count
GO:0051082	GO:0051082	unfolded protein binding	1/2	13/3265	0.00794860823349242	0.0238458247004772	0.0167339120705103	lcl|NC_006155.1_cds_WP_002212235.1_3027	1
GO:0042597	GO:0042597	periplasmic space	1/2	102/3265	0.0615141653905056	0.0922712480857584	0.0647517530426374	lcl|NC_006155.1_cds_WP_002212235.1_3027	1
