## Supplementary material for "*Yersinia pseudotuberculosis* employs a multifaceted strategy to survive antimicrobials": S6 File

	ID	Description	GeneRatio	BgRatio	pvalue	p.adjust	qvalue	geneID	Count
GO:0008360	GO:0008360	regulation of cell shape	35/1248	43/3265	6.85881471717938e-09	1.31003361098126e-06	1.12628957461051e-06	lcl|NC_006155.1_cds_WP_011192992.1_3350/lcl|NC_006155.1_cds_WP_002212198.1_3513/lcl|NC_006155.1_cds_WP_002210437.1_702/lcl|NC_006155.1_cds_WP_011191549.1_282/lcl|NC_006155.1_cds_WP_002215144.1_3271/lcl|NC_006155.1_cds_WP_011191931.1_1122/lcl|NC_006155.1_cds_WP_011191735.1_705/lcl|NC_006155.1_cds_WP_011191733.1_701/lcl|NC_006155.1_cds_WP_002228026.1_1292/lcl|NC_006155.1_cds_WP_002216457.1_706/lcl|…	35
GO:0009252	GO:0009252	peptidoglycan biosynthetic process	29/1248	36/3265	2.2206777518872e-07	2.12074725305227e-05	1.8232933120758e-05	lcl|NC_006155.1_cds_WP_002212198.1_3513/lcl|NC_006155.1_cds_WP_002210437.1_702/lcl|NC_006155.1_cds_WP_011191549.1_282/lcl|NC_006155.1_cds_WP_011191931.1_1122/lcl|NC_006155.1_cds_WP_011191735.1_705/lcl|NC_006155.1_cds_WP_011191733.1_701/lcl|NC_006155.1_cds_WP_002216457.1_706/lcl|NC_006155.1_cds_WP_002210076.1_3673/lcl|NC_006155.1_cds_WP_012105673.1_700/lcl|NC_006155.1_cds_WP_002215550.1_4090/lcl|N…	29
GO:0000049	GO:0000049	tRNA binding	28/1248	35/3265	4.76207561942538e-07	3.03185481103416e-05	2.6066098127381e-05	lcl|NC_006155.1_cds_WP_002212157.1_3069/lcl|NC_006155.1_cds_WP_002228612.1_1246/lcl|NC_006155.1_cds_WP_002210509.1_630/lcl|NC_006155.1_cds_WP_011192516.1_2324/lcl|NC_006155.1_cds_WP_011192762.1_2865/lcl|NC_006155.1_cds_WP_011191864.1_967/lcl|NC_006155.1_cds_WP_002210913.1_2508/lcl|NC_006155.1_cds_WP_011192546.1_2410/lcl|NC_006155.1_cds_WP_011192609.1_2559/lcl|NC_006155.1_cds_WP_011191808.1_848/lc…	28
GO:0005524	GO:0005524	ATP binding	218/1248	449/3265	1.02618153399164e-06	4.90001682481009e-05	4.21274524480779e-05	lcl|NC_006155.1_cds_WP_011191472.1_117/lcl|NC_006155.1_cds_WP_002209512.1_3917/lcl|NC_006155.1_cds_WP_002209386.1_788/lcl|NC_006155.1_cds_WP_002228227.1_789/lcl|NC_006155.1_cds_WP_002212210.1_3051/lcl|NC_006155.1_cds_WP_011192991.1_3348/lcl|NC_006155.1_cds_WP_011192745.1_2816/lcl|NC_006155.1_cds_WP_002209046.1_332/lcl|NC_006155.1_cds_WP_011192015.1_1335/lcl|NC_006155.1_cds_WP_002212256.1_3/lcl|NC…	218
GO:0051301	GO:0051301	cell division	32/1248	44/3265	3.09925045299891e-06	0.000118391367304559	0.00010178590961428	lcl|NC_006155.1_cds_WP_002210437.1_702/lcl|NC_006155.1_cds_WP_011192051.1_1432/lcl|NC_006155.1_cds_WP_011191549.1_282/lcl|NC_006155.1_cds_WP_011192449.1_2214/lcl|NC_006155.1_cds_WP_011191735.1_705/lcl|NC_006155.1_cds_WP_011191733.1_701/lcl|NC_006155.1_cds_WP_002216457.1_706/lcl|NC_006155.1_cds_WP_002208941.1_100/lcl|NC_006155.1_cds_WP_002208995.1_44/lcl|NC_006155.1_cds_WP_012105673.1_700/lcl|NC_0…	32
GO:0007049	GO:0007049	cell cycle	26/1248	35/3265	1.44345695782575e-05	0.000459500464907864	0.000395051377931258	lcl|NC_006155.1_cds_WP_002210437.1_702/lcl|NC_006155.1_cds_WP_011192051.1_1432/lcl|NC_006155.1_cds_WP_011191549.1_282/lcl|NC_006155.1_cds_WP_011191735.1_705/lcl|NC_006155.1_cds_WP_011191733.1_701/lcl|NC_006155.1_cds_WP_002216457.1_706/lcl|NC_006155.1_cds_WP_002208995.1_44/lcl|NC_006155.1_cds_WP_012105673.1_700/lcl|NC_006155.1_cds_WP_002211310.1_1460/lcl|NC_006155.1_cds_WP_002208980.1_60/lcl|NC_00…	26
GO:0003755	GO:0003755	peptidyl-prolyl cis-trans isomerase activity	10/1248	10/3265	6.51037418097374e-05	0.00177640209795141	0.00152724567252918	lcl|NC_006155.1_cds_WP_002210488.1_648/lcl|NC_006155.1_cds_WP_002208878.1_3853/lcl|NC_006155.1_cds_WP_002228112.1_632/lcl|NC_006155.1_cds_WP_011191866.1_986/lcl|NC_006155.1_cds_WP_002208567.1_1059/lcl|NC_006155.1_cds_WP_002212318.1_3829/lcl|NC_006155.1_cds_WP_002223843.1_3831/lcl|NC_006155.1_cds_WP_002208643.1_981/lcl|NC_006155.1_cds_WP_011191620.1_454/lcl|NC_006155.1_cds_WP_002211995.1_168	10
GO:0032153	GO:0032153	cell division site	13/1248	16/3265	0.000545649324540367	0.0130273776234013	0.0112001703458286	lcl|NC_006155.1_cds_WP_011191736.1_708/lcl|NC_006155.1_cds_WP_002212176.1_3489/lcl|NC_006155.1_cds_WP_002208941.1_100/lcl|NC_006155.1_cds_WP_002209390.1_792/lcl|NC_006155.1_cds_WP_002210430.1_710/lcl|NC_006155.1_cds_WP_002210435.1_704/lcl|NC_006155.1_cds_WP_002208980.1_60/lcl|NC_006155.1_cds_WP_002209731.1_2696/lcl|NC_006155.1_cds_WP_002209224.1_602/lcl|NC_006155.1_cds_WP_002210431.1_709/lcl|NC_0…	13
GO:0003723	GO:0003723	RNA binding	34/1248	57/3265	0.000767875055440491	0.0162960150654593	0.0140103518887388	lcl|NC_006155.1_cds_WP_002217034.1_2947/lcl|NC_006155.1_cds_WP_002216875.1_772/lcl|NC_006155.1_cds_WP_002210893.1_2491/lcl|NC_006155.1_cds_WP_002212125.1_3101/lcl|NC_006155.1_cds_WP_002211989.1_174/lcl|NC_006155.1_cds_WP_002221949.1_1664/lcl|NC_006155.1_cds_WP_002209775.1_1061/lcl|NC_006155.1_cds_WP_011192652.1_2638/lcl|NC_006155.1_cds_WP_011192608.1_2558/lcl|NC_006155.1_cds_WP_011192609.1_2559/l…	34
GO:0016829	GO:0016829	lyase activity	12/1248	15/3265	0.00117796676650876	0.0224991652403172	0.0193434542710911	lcl|NC_006155.1_cds_WP_002209995.1_3330/lcl|NC_006155.1_cds_WP_002211892.1_1590/lcl|NC_006155.1_cds_WP_011193327.1_4021/lcl|NC_006155.1_cds_WP_011192719.1_2764/lcl|NC_006155.1_cds_WP_011192605.1_2546/lcl|NC_006155.1_cds_WP_002228046.1_3114/lcl|NC_006155.1_cds_WP_011191892.1_1045/lcl|NC_006155.1_cds_WP_223847752.1_2128/lcl|NC_006155.1_cds_WP_011191582.1_352/lcl|NC_006155.1_cds_WP_011192119.1_1588/…	12
GO:0005829	GO:0005829	cytosol	124/1248	263/3265	0.00129903956566453	0.022556050640175	0.0193923609802552	lcl|NC_006155.1_cds_WP_011191584.1_355/lcl|NC_006155.1_cds_WP_011192180.1_1742/lcl|NC_006155.1_cds_WP_002210370.1_3533/lcl|NC_006155.1_cds_WP_002209715.1_2711/lcl|NC_006155.1_cds_WP_002211528.1_260/lcl|NC_006155.1_cds_WP_002210621.1_2208/lcl|NC_006155.1_cds_WP_002224818.1_2812/lcl|NC_006155.1_cds_WP_011191450.1_55/lcl|NC_006155.1_cds_WP_002210893.1_2491/lcl|NC_006155.1_cds_WP_011192338.1_1945/lcl…	124
GO:0005525	GO:0005525	GTP binding	23/1248	36/3265	0.00151730294815323	0.0241504052581056	0.0207630929747284	lcl|NC_006155.1_cds_WP_002228227.1_789/lcl|NC_006155.1_cds_WP_002217538.1_13/lcl|NC_006155.1_cds_WP_002227926.1_2211/lcl|NC_006155.1_cds_WP_002209157.1_441/lcl|NC_006155.1_cds_14/lcl|NC_006155.1_cds_WP_002211960.1_1552/lcl|NC_006155.1_cds_WP_002210430.1_710/lcl|NC_006155.1_cds_WP_002209677.1_2979/lcl|NC_006155.1_cds_WP_002209224.1_602/lcl|NC_006155.1_cds_WP_002213160.1_19/lcl|NC_006155.1_cds_WP_0…	23
GO:0043165	GO:0043165	Gram-negative-bacterium-type cell outer membrane assembly	10/1248	12/3265	0.00184319081675199	0.0270807266153561	0.0232824103168672	lcl|NC_006155.1_cds_WP_011193147.1_3630/lcl|NC_006155.1_cds_WP_011191712.1_649/lcl|NC_006155.1_cds_WP_002210488.1_648/lcl|NC_006155.1_cds_WP_002210332.1_1130/lcl|NC_006155.1_cds_WP_002212139.1_3087/lcl|NC_006155.1_cds_WP_011192801.1_2925/lcl|NC_006155.1_cds_WP_002210117.1_3631/lcl|NC_006155.1_cds_WP_002209469.1_868/lcl|NC_006155.1_cds_WP_011192764.1_2869/lcl|NC_006155.1_cds_WP_002223173.1_543	10
GO:0006412	GO:0006412	translation	35/1248	62/3265	0.00249900677121157	0.0340935923786722	0.0293116583690982	lcl|NC_006155.1_cds_WP_002210931.1_2555/lcl|NC_006155.1_cds_WP_002218168.1_2061/lcl|NC_006155.1_cds_WP_002218948.1_3794/lcl|NC_006155.1_cds_WP_002211834.1_2412/lcl|NC_006155.1_cds_WP_002213346.1_3795/lcl|NC_006155.1_cds_WP_011193241.1_3887/lcl|NC_006155.1_cds_WP_011191892.1_1045/lcl|NC_006155.1_cds_WP_002208991.1_48/lcl|NC_006155.1_cds_WP_002213330.1_3804/lcl|NC_006155.1_cds_WP_002213339.1_3799/l…	35
GO:0071555	GO:0071555	cell wall organization	39/1248	71/3265	0.00284660127639095	0.0362467229193781	0.0311627929204904	lcl|NC_006155.1_cds_WP_002212198.1_3513/lcl|NC_006155.1_cds_WP_002210437.1_702/lcl|NC_006155.1_cds_WP_011191549.1_282/lcl|NC_006155.1_cds_WP_002209995.1_3330/lcl|NC_006155.1_cds_WP_011191931.1_1122/lcl|NC_006155.1_cds_WP_011191735.1_705/lcl|NC_006155.1_cds_WP_002211623.1_3115/lcl|NC_006155.1_cds_WP_011191733.1_701/lcl|NC_006155.1_cds_WP_002228026.1_1292/lcl|NC_006155.1_cds_WP_024062994.1_2967/lcl…	39
GO:0019843	GO:0019843	rRNA binding	26/1248	44/3265	0.00379951174283854	0.0453566714301351	0.0389949889396587	lcl|NC_006155.1_cds_WP_002209679.1_2977/lcl|NC_006155.1_cds_WP_011192156.1_1692/lcl|NC_006155.1_cds_WP_002218948.1_3794/lcl|NC_006155.1_cds_WP_002209152.1_437/lcl|NC_006155.1_cds_WP_011192609.1_2559/lcl|NC_006155.1_cds_WP_002211347.1_1426/lcl|NC_006155.1_cds_WP_002213346.1_3795/lcl|NC_006155.1_cds_WP_002209820.1_2931/lcl|NC_006155.1_cds_WP_002217380.1_25/lcl|NC_006155.1_cds_WP_002213330.1_3804/lc…	26
GO:0003735	GO:0003735	structural constituent of ribosome	32/1248	57/3265	0.00424889738830145	0.0477376118332692	0.0410419809643979	lcl|NC_006155.1_cds_WP_002210931.1_2555/lcl|NC_006155.1_cds_WP_002218948.1_3794/lcl|NC_006155.1_cds_WP_002211834.1_2412/lcl|NC_006155.1_cds_WP_002213346.1_3795/lcl|NC_006155.1_cds_WP_011193241.1_3887/lcl|NC_006155.1_cds_WP_002208991.1_48/lcl|NC_006155.1_cds_WP_002213330.1_3804/lcl|NC_006155.1_cds_WP_002213339.1_3799/lcl|NC_006155.1_cds_WP_002213332.1_3803/lcl|NC_006155.1_cds_WP_002211833.1_2411/l…	32
GO:0008652	GO:0008652	amino acid biosynthetic process	10/1248	13/3265	0.00524921323920451	0.0556999849271145	0.047887559375199	lcl|NC_006155.1_cds_WP_011192056.1_1446/lcl|NC_006155.1_cds_WP_011191851.1_934/lcl|NC_006155.1_cds_WP_002212008.1_147/lcl|NC_006155.1_cds_WP_002210348.1_1143/lcl|NC_006155.1_cds_WP_002208898.1_3868/lcl|NC_006155.1_cds_WP_011192692.1_2715/lcl|NC_006155.1_cds_WP_002209726.1_2701/lcl|NC_006155.1_cds_WP_011192538.1_2392/lcl|NC_006155.1_cds_WP_002208899.1_3869/lcl|NC_006155.1_cds_WP_002223549.1_1194	10
GO:0043093	GO:0043093	FtsZ-dependent cytokinesis	12/1248	17/3265	0.00683589419322976	0.0687187258372044	0.0590803043847004	lcl|NC_006155.1_cds_WP_002211623.1_3115/lcl|NC_006155.1_cds_WP_002210158.1_453/lcl|NC_006155.1_cds_WP_011191736.1_708/lcl|NC_006155.1_cds_WP_002209318.1_719/lcl|NC_006155.1_cds_WP_002212176.1_3489/lcl|NC_006155.1_cds_WP_002208941.1_100/lcl|NC_006155.1_cds_WP_002209390.1_792/lcl|NC_006155.1_cds_WP_002210430.1_710/lcl|NC_006155.1_cds_WP_002210435.1_704/lcl|NC_006155.1_cds_WP_012413447.1_433/lcl|NC_…	12
GO:0005887	GO:0005887	plasma membrane	95/1248	204/3265	0.00738217733280892	0.0704997935283252	0.0606115612588522	lcl|NC_006155.1_cds_WP_011191472.1_117/lcl|NC_006155.1_cds_WP_011193296.1_3981/lcl|NC_006155.1_cds_WP_002208745.1_879/lcl|NC_006155.1_cds_WP_002209059.1_347/lcl|NC_006155.1_cds_WP_002208812.1_1347/lcl|NC_006155.1_cds_WP_011192400.1_2076/lcl|NC_006155.1_cds_WP_002211622.1_2789/lcl|NC_006155.1_cds_WP_002208505.1_2811/lcl|NC_006155.1_cds_WP_002211978.1_185/lcl|NC_006155.1_cds_WP_002211358.1_1418/lcl…	95
GO:0006744	GO:0006744	ubiquinone biosynthetic process	9/1248	12/3265	0.0107857178064518	0.0980986714777286	0.0843394475090971	lcl|NC_006155.1_cds_WP_002209734.1_2693/lcl|NC_006155.1_cds_WP_011191546.1_274/lcl|NC_006155.1_cds_WP_011192963.1_3285/lcl|NC_006155.1_cds_WP_002224024.1_265/lcl|NC_006155.1_cds_WP_002209950.1_3284/lcl|NC_006155.1_cds_WP_002211535.1_267/lcl|NC_006155.1_cds_WP_002210820.1_1285/lcl|NC_006155.1_cds_WP_002209088.1_376/lcl|NC_006155.1_cds_WP_011191937.1_1142	9
GO:0008033	GO:0008033	tRNA processing	10/1248	14/3265	0.0121047236224035	0.105091009630867	0.0903510471337293	lcl|NC_006155.1_cds_WP_002217034.1_2947/lcl|NC_006155.1_cds_WP_002212320.1_3827/lcl|NC_006155.1_cds_WP_002212125.1_3101/lcl|NC_006155.1_cds_WP_002209679.1_2977/lcl|NC_006155.1_cds_WP_002209149.1_435/lcl|NC_006155.1_cds_WP_011192609.1_2559/lcl|NC_006155.1_cds_WP_002212321.1_3826/lcl|NC_006155.1_cds_WP_011192958.1_3273/lcl|NC_006155.1_cds_WP_002209144.1_430/lcl|NC_006155.1_cds_WP_002208997.1_42	10
GO:0005840	GO:0005840	ribosome	24/1248	44/3265	0.0196516242384234	0.163193923023429	0.14030450257181	lcl|NC_006155.1_cds_WP_002218948.1_3794/lcl|NC_006155.1_cds_WP_002211834.1_2412/lcl|NC_006155.1_cds_WP_002213346.1_3795/lcl|NC_006155.1_cds_WP_002208991.1_48/lcl|NC_006155.1_cds_WP_002213330.1_3804/lcl|NC_006155.1_cds_WP_002213332.1_3803/lcl|NC_006155.1_cds_WP_002211833.1_2411/lcl|NC_006155.1_cds_WP_002209458.1_857/lcl|NC_006155.1_cds_WP_011191812.1_858/lcl|NC_006155.1_cds_WP_001181005.1_3818/lcl…	24
GO:0006777	GO:0006777	Mo-molybdopterin cofactor biosynthetic process	9/1248	13/3265	0.0232428530827582	0.1697100077136	0.145906647579617	lcl|NC_006155.1_cds_WP_002217538.1_13/lcl|NC_006155.1_cds_WP_011192338.1_1945/lcl|NC_006155.1_cds_14/lcl|NC_006155.1_cds_WP_002211948.1_1541/lcl|NC_006155.1_cds_WP_002210774.1_1222/lcl|NC_006155.1_cds_WP_011192098.1_1542/lcl|NC_006155.1_cds_WP_002214723.1_1109/lcl|NC_006155.1_cds_WP_011191960.1_1220/lcl|NC_006155.1_cds_WP_011193341.1_4048	9
GO:0051082	GO:0051082	unfolded protein binding	9/1248	13/3265	0.0232428530827582	0.1697100077136	0.145906647579617	lcl|NC_006155.1_cds_WP_002209128.1_414/lcl|NC_006155.1_cds_WP_002354670.1_1018/lcl|NC_006155.1_cds_WP_011191894.1_1051/lcl|NC_006155.1_cds_WP_002210488.1_648/lcl|NC_006155.1_cds_WP_002208911.1_3882/lcl|NC_006155.1_cds_WP_002212140.1_3086/lcl|NC_006155.1_cds_WP_002208976.1_64/lcl|NC_006155.1_cds_WP_002209248.1_624/lcl|NC_006155.1_cds_WP_002209249.1_625	9
GO:0003924	GO:0003924	GTPase activity	12/1248	19/3265	0.0239496010225687	0.1697100077136	0.145906647579617	lcl|NC_006155.1_cds_WP_002228227.1_789/lcl|NC_006155.1_cds_WP_002210430.1_710/lcl|NC_006155.1_cds_WP_002209677.1_2979/lcl|NC_006155.1_cds_WP_002209152.1_437/lcl|NC_006155.1_cds_WP_002210669.1_286/lcl|NC_006155.1_cds_WP_002223151.1_490/lcl|NC_006155.1_cds_WP_002214829.1_2976/lcl|NC_006155.1_cds_WP_002217380.1_25/lcl|NC_006155.1_cds_WP_002212326.1_3821/lcl|NC_006155.1_cds_WP_011191811.1_856/lcl|NC_…	12
GO:0140359	GO:0140359	ABC-type transporter activity	10/1248	15/3265	0.0239904199385717	0.1697100077136	0.145906647579617	lcl|NC_006155.1_cds_WP_011191472.1_117/lcl|NC_006155.1_cds_WP_002353714.1_3550/lcl|NC_006155.1_cds_WP_011193021.1_3391/lcl|NC_006155.1_cds_WP_002223743.1_3193/lcl|NC_006155.1_cds_WP_002211344.1_1428/lcl|NC_006155.1_cds_WP_002211045.1_1652/lcl|NC_006155.1_cds_WP_011191463.1_92/lcl|NC_006155.1_cds_WP_002214723.1_1109/lcl|NC_006155.1_cds_WP_002211320.1_1451/lcl|NC_006155.1_cds_WP_012304304.1_1429	10
