## Supplementary material for "*Yersinia pseudotuberculosis* employs a multifaceted strategy to survive antimicrobials": S7 File

	ID	Description	GeneRatio	BgRatio	pvalue	p.adjust	qvalue	geneID	Count
GO:0098003	GO:0098003	viral tail assembly	9/47	19/3265	9.85521159075335e-13	3.44932405676367e-11	2.59347673440878e-11	lcl|NC_006155.1_cds_WP_011192210.1_1793/lcl|NC_006155.1_cds_WP_011192211.1_1794/lcl|NC_006155.1_cds_WP_002208857.1_1306/lcl|NC_006155.1_cds_WP_011192208.1_1791/lcl|NC_006155.1_cds_WP_011192203.1_1786/lcl|NC_006155.1_cds_WP_002208848.1_1314/lcl|NC_006155.1_cds_WP_011192004.1_1312/lcl|NC_006155.1_cds_WP_011192304.1_1903/lcl|NC_006155.1_cds_WP_011192005.1_1315	9
GO:0098025	GO:0098025	virus tail, baseplate	8/47	18/3265	3.8931324545138e-11	6.81298179539915e-10	5.12254270330763e-10	lcl|NC_006155.1_cds_WP_011192210.1_1793/lcl|NC_006155.1_cds_WP_011192211.1_1794/lcl|NC_006155.1_cds_WP_011192208.1_1791/lcl|NC_006155.1_cds_WP_011192209.1_1792/lcl|NC_006155.1_cds_WP_002208848.1_1314/lcl|NC_006155.1_cds_WP_011192004.1_1312/lcl|NC_006155.1_cds_WP_011192304.1_1903/lcl|NC_006155.1_cds_WP_011192005.1_1315	8
GO:0030430	GO:0030430	host cell cytoplasm	5/47	17/3265	2.7053018329706e-06	3.15618547179903e-05	2.37307178330754e-05	lcl|NC_006155.1_cds_WP_011192205.1_1788/lcl|NC_006155.1_cds_WP_002208857.1_1306/lcl|NC_006155.1_cds_WP_002208848.1_1314/lcl|NC_006155.1_cds_WP_011192004.1_1312/lcl|NC_006155.1_cds_WP_011192005.1_1315	5
GO:0019069	GO:0019069	viral capsid assembly	4/47	10/3265	7.4367824028685e-06	6.50718460250993e-05	4.89262000188717e-05	lcl|NC_006155.1_cds_WP_011192219.1_1803/lcl|NC_006155.1_cds_WP_011192222.1_1806/lcl|NC_006155.1_cds_WP_011192218.1_1802/lcl|NC_006155.1_cds_WP_011192223.1_1807	4
GO:0099000	GO:0099000	viral genome ejection through host cell envelope, contractile tail mechanism	3/47	10/3265	0.000312700607442579	0.00218890425209805	0.00164579267075042	lcl|NC_006155.1_cds_WP_011192205.1_1788/lcl|NC_006155.1_cds_WP_011192204.1_1787/lcl|NC_006155.1_cds_WP_011192004.1_1312	3
GO:0055052	GO:0055052	ATP-binding cassette (ABC) transporter complex, substrate-binding subunit-containing	5/47	69/3265	0.00280698611600513	0.0163740856766966	0.0123113426140576	lcl|NC_006155.1_cds_WP_011193184.1_3719/lcl|NC_006155.1_cds_WP_002213853.1_3717/lcl|NC_006155.1_cds_WP_002212309.1_3839/lcl|NC_006155.1_cds_WP_002212305.1_3841/lcl|NC_006155.1_cds_WP_002215571.1_4081	5
GO:0022857	GO:0022857	transmembrane transporter activity	5/47	108/3265	0.0183341005357185	0.0827062556854966	0.0621851546507493	lcl|NC_006155.1_cds_WP_011193184.1_3719/lcl|NC_006155.1_cds_WP_002213853.1_3717/lcl|NC_006155.1_cds_WP_002212309.1_3839/lcl|NC_006155.1_cds_WP_002212305.1_3841/lcl|NC_006155.1_cds_WP_002215571.1_4081	5
GO:0019835	GO:0019835	cytolysis	2/47	15/3265	0.0189042870138278	0.0827062556854966	0.0621851546507493	lcl|NC_006155.1_cds_WP_011192214.1_1798/lcl|NC_006155.1_cds_WP_011192215.1_1799	2
GO:0016020	GO:0016020	membrane	5/47	128/3265	0.0351587197457588	0.125299138807208	0.0942098788024118	lcl|NC_006155.1_cds_WP_011193184.1_3719/lcl|NC_006155.1_cds_WP_002213853.1_3717/lcl|NC_006155.1_cds_WP_002212309.1_3839/lcl|NC_006155.1_cds_WP_002212305.1_3841/lcl|NC_006155.1_cds_WP_002215571.1_4081	5
GO:0046718	GO:0046718	viral entry into host cell	2/47	21/3265	0.0357997539449165	0.125299138807208	0.0942098788024118	lcl|NC_006155.1_cds_WP_011192003.1_1311/lcl|NC_006155.1_cds_WP_011192207.1_1790	2
