## Supplementary material for "*Yersinia pseudotuberculosis* employs a multifaceted strategy to survive antimicrobials": S8 File

	ID	Description	GeneRatio	BgRatio	pvalue	p.adjust	qvalue	geneID	Count
GO:0048038	GO:0048038	quinone binding	10/243	14/3265	3.35216532368172e-09	3.84504887383661e-07	3.32014910980957e-07	lcl|NC_006155.1_cds_WP_002210268.1_2657/lcl|NC_006155.1_cds_WP_011192667.1_2659/lcl|NC_006155.1_cds_WP_011192668.1_2664/lcl|NC_006155.1_cds_WP_011192669.1_2665/lcl|NC_006155.1_cds_WP_172601542.1_2666/lcl|NC_006155.1_cds_WP_002210272.1_2661/lcl|NC_006155.1_cds_WP_002210277.1_2667/lcl|NC_006155.1_cds_WP_002210274.1_2663/lcl|NC_006155.1_cds_WP_002210273.1_2662/lcl|NC_006155.1_cds_WP_002210271.1_2660	10
GO:0006412	GO:0006412	translation	20/243	62/3265	6.87163712667616e-09	3.84504887383661e-07	3.32014910980957e-07	lcl|NC_006155.1_cds_WP_011192012.1_1331/lcl|NC_006155.1_cds_WP_002221800.1_3095/lcl|NC_006155.1_cds_WP_002227352.1_3796/lcl|NC_006155.1_cds_WP_002213423.1_3815/lcl|NC_006155.1_cds_WP_002210155.1_450/lcl|NC_006155.1_cds_WP_002209014.1_3791/lcl|NC_006155.1_cds_WP_002210153.1_448/lcl|NC_006155.1_cds_WP_002218949.1_3793/lcl|NC_006155.1_cds_WP_002213425.1_3814/lcl|NC_006155.1_cds_WP_002213430.1_3813/l…	20
GO:0003735	GO:0003735	structural constituent of ribosome	19/243	57/3265	9.01183329805456e-09	3.84504887383661e-07	3.32014910980957e-07	lcl|NC_006155.1_cds_WP_002221800.1_3095/lcl|NC_006155.1_cds_WP_002227352.1_3796/lcl|NC_006155.1_cds_WP_002213423.1_3815/lcl|NC_006155.1_cds_WP_002210155.1_450/lcl|NC_006155.1_cds_WP_002209014.1_3791/lcl|NC_006155.1_cds_WP_002210153.1_448/lcl|NC_006155.1_cds_WP_002218949.1_3793/lcl|NC_006155.1_cds_WP_002213425.1_3814/lcl|NC_006155.1_cds_WP_002213430.1_3813/lcl|NC_006155.1_cds_WP_002221644.1_3811/l…	19
GO:0008137	GO:0008137	NADH dehydrogenase (ubiquinone) activity	7/243	10/3265	1.15060275629051e-06	3.58765381556518e-05	3.09789186376928e-05	lcl|NC_006155.1_cds_WP_011192666.1_2658/lcl|NC_006155.1_cds_WP_002210268.1_2657/lcl|NC_006155.1_cds_WP_011192667.1_2659/lcl|NC_006155.1_cds_WP_011192668.1_2664/lcl|NC_006155.1_cds_WP_011192669.1_2665/lcl|NC_006155.1_cds_WP_002210272.1_2661/lcl|NC_006155.1_cds_WP_002210277.1_2667	7
GO:0005840	GO:0005840	ribosome	14/243	44/3265	1.68171272604618e-06	3.58765381556518e-05	3.09789186376928e-05	lcl|NC_006155.1_cds_WP_002227352.1_3796/lcl|NC_006155.1_cds_WP_002213423.1_3815/lcl|NC_006155.1_cds_WP_002210155.1_450/lcl|NC_006155.1_cds_WP_002209014.1_3791/lcl|NC_006155.1_cds_WP_002210153.1_448/lcl|NC_006155.1_cds_WP_002221644.1_3811/lcl|NC_006155.1_cds_WP_002218934.1_3816/lcl|NC_006155.1_cds_WP_002228135.1_3808/lcl|NC_006155.1_cds_WP_002210156.1_451/lcl|NC_006155.1_cds_WP_002218932.1_3817/lc…	14
GO:0019843	GO:0019843	rRNA binding	14/243	44/3265	1.68171272604618e-06	3.58765381556518e-05	3.09789186376928e-05	lcl|NC_006155.1_cds_WP_002210079.1_3670/lcl|NC_006155.1_cds_WP_002213423.1_3815/lcl|NC_006155.1_cds_WP_002210155.1_450/lcl|NC_006155.1_cds_WP_002210153.1_448/lcl|NC_006155.1_cds_WP_002218949.1_3793/lcl|NC_006155.1_cds_WP_002213425.1_3814/lcl|NC_006155.1_cds_WP_002213430.1_3813/lcl|NC_006155.1_cds_WP_002221644.1_3811/lcl|NC_006155.1_cds_WP_002218934.1_3816/lcl|NC_006155.1_cds_WP_002228135.1_3808/l…	14
GO:0005524	GO:0005524	ATP binding	51/243	449/3265	0.000824384313571193	0.0150744560195875	0.0130165944248083	lcl|NC_006155.1_cds_WP_002209388.1_790/lcl|NC_006155.1_cds_WP_011192999.1_3364/lcl|NC_006155.1_cds_WP_002210069.1_3681/lcl|NC_006155.1_cds_WP_002209297.1_530/lcl|NC_006155.1_cds_WP_002212133.1_3093/lcl|NC_006155.1_cds_WP_002209221.1_598/lcl|NC_006155.1_cds_WP_002224759.1_636/lcl|NC_006155.1_cds_WP_002211308.1_1462/lcl|NC_006155.1_cds_WP_002209298.1_531/lcl|NC_006155.1_cds_WP_002212107.1_3747/lcl|…	51
GO:0006189	GO:0006189	'de novo' IMP biosynthetic process	5/243	12/3265	0.00112417987933288	0.017986878069326	0.0155314325434148	lcl|NC_006155.1_cds_WP_011192771.1_2881/lcl|NC_006155.1_cds_WP_011191559.1_310/lcl|NC_006155.1_cds_WP_011192822.1_2966/lcl|NC_006155.1_cds_WP_011191558.1_309/lcl|NC_006155.1_cds_WP_002230790.1_2510	5
GO:0006260	GO:0006260	DNA replication	9/243	39/3265	0.00176495550576867	0.0251015894153766	0.0216748921761065	lcl|NC_006155.1_cds_WP_002211308.1_1462/lcl|NC_006155.1_cds_WP_011191933.1_1129/lcl|NC_006155.1_cds_WP_002211309.1_1461/lcl|NC_006155.1_cds_WP_002209643.1_4064/lcl|NC_006155.1_cds_WP_011192848.1_3049/lcl|NC_006155.1_cds_WP_002228401.1_2877/lcl|NC_006155.1_cds_WP_011191994.1_1284/lcl|NC_006155.1_cds_WP_002212211.1_3050/lcl|NC_006155.1_cds_WP_011192226.1_1811	9
GO:0055072	GO:0055072	iron ion homeostasis	8/243	35/3265	0.00337671927415187	0.0411947450021499	0.035571120273238	lcl|NC_006155.1_cds_WP_011192999.1_3364/lcl|NC_006155.1_cds_WP_011193002.1_3367/lcl|NC_006155.1_cds_WP_011193000.1_3365/lcl|NC_006155.1_cds_WP_011193228.1_3856/lcl|NC_006155.1_cds_WP_011192722.1_2767/lcl|NC_006155.1_cds_WP_011191581.1_351/lcl|NC_006155.1_cds_WP_011193242.1_3889/lcl|NC_006155.1_cds_WP_011193001.1_3366	8
GO:0016226	GO:0016226	iron-sulfur cluster assembly	5/243	15/3265	0.00354017339862226	0.0411947450021499	0.035571120273238	lcl|NC_006155.1_cds_WP_011192534.1_2383/lcl|NC_006155.1_cds_WP_011192535.1_2384/lcl|NC_006155.1_cds_WP_002209830.1_2939/lcl|NC_006155.1_cds_WP_011192811.1_2941/lcl|NC_006155.1_cds_WP_011192536.1_2385	5
GO:0007059	GO:0007059	chromosome segregation	4/243	10/3265	0.00439199063394969	0.0432442154727354	0.0373408110578719	lcl|NC_006155.1_cds_WP_002211308.1_1462/lcl|NC_006155.1_cds_WP_002211309.1_1461/lcl|NC_006155.1_cds_WP_011191512.1_201/lcl|NC_006155.1_cds_WP_011193095.1_3495	4
GO:0046933	GO:0046933	proton-transporting ATP synthase activity, rotational mechanism	4/243	10/3265	0.00439199063394969	0.0432442154727354	0.0373408110578719	lcl|NC_006155.1_cds_WP_002220756.1_4093/lcl|NC_006155.1_cds_WP_002220758.1_4094/lcl|NC_006155.1_cds_WP_002220753.1_4092/lcl|NC_006155.1_cds_WP_002215546.1_4091	4
GO:0009245	GO:0009245	lipid A biosynthetic process	6/243	23/3265	0.00548301897132198	0.0501304591663724	0.0432869918788577	lcl|NC_006155.1_cds_WP_011192543.1_2402/lcl|NC_006155.1_cds_WP_002212144.1_3082/lcl|NC_006155.1_cds_WP_011192542.1_2401/lcl|NC_006155.1_cds_WP_002211825.1_2403/lcl|NC_006155.1_cds_WP_002211821.1_2399/lcl|NC_006155.1_cds_WP_002211822.1_2400	6
GO:0051537	GO:0051537	2 iron, 2 sulfur cluster binding	6/243	24/3265	0.0068649011271391	0.0585804896182536	0.050583481989446	lcl|NC_006155.1_cds_WP_002210762.1_1211/lcl|NC_006155.1_cds_WP_011191842.1_916/lcl|NC_006155.1_cds_WP_011192668.1_2664/lcl|NC_006155.1_cds_WP_002209831.1_2940/lcl|NC_006155.1_cds_WP_172601542.1_2666/lcl|NC_006155.1_cds_WP_011192536.1_2385	6
GO:0009103	GO:0009103	lipopolysaccharide biosynthetic process	6/243	25/3265	0.00848279319920577	0.0678623455936461	0.0585982424945135	lcl|NC_006155.1_cds_WP_011192543.1_2402/lcl|NC_006155.1_cds_WP_172601537.1_179/lcl|NC_006155.1_cds_WP_011192542.1_2401/lcl|NC_006155.1_cds_WP_002211825.1_2403/lcl|NC_006155.1_cds_WP_002211821.1_2399/lcl|NC_006155.1_cds_WP_002211822.1_2400	6
GO:0015611	GO:0015611	ABC-type D-ribose transporter activity	4/243	12/3265	0.00919234284103323	0.0692129343324855	0.0597644580995968	lcl|NC_006155.1_cds_WP_011192492.1_2273/lcl|NC_006155.1_cds_WP_011192125.1_1600/lcl|NC_006155.1_cds_WP_011193264.1_3928/lcl|NC_006155.1_cds_WP_011192908.1_3194	4
GO:0006099	GO:0006099	tricarboxylic acid cycle	5/243	21/3265	0.0166014012259154	0.118054408717621	0.101938428580183	lcl|NC_006155.1_cds_WP_002210727.1_1177/lcl|NC_006155.1_cds_WP_002210726.1_1176/lcl|NC_006155.1_cds_WP_002210728.1_1178/lcl|NC_006155.1_cds_WP_002210729.1_1179/lcl|NC_006155.1_cds_WP_002210724.1_1174	5
GO:0000287	GO:0000287	magnesium ion binding	15/243	115/3265	0.0217234782223195	0.146347642760889	0.12636926389715	lcl|NC_006155.1_cds_WP_002209971.1_3306/lcl|NC_006155.1_cds_WP_002209404.1_804/lcl|NC_006155.1_cds_WP_011191711.1_647/lcl|NC_006155.1_cds_WP_002216554.1_1214/lcl|NC_006155.1_cds_WP_002209930.1_3262/lcl|NC_006155.1_cds_WP_041175466.1_3015/lcl|NC_006155.1_cds_WP_002210726.1_1176/lcl|NC_006155.1_cds_WP_002211330.1_1441/lcl|NC_006155.1_cds_WP_002210728.1_1178/lcl|NC_006155.1_cds_WP_011192968.1_3301/l…	15
GO:0030145	GO:0030145	manganese ion binding	5/243	24/3265	0.0288967843438114	0.184939419800393	0.159692755584221	lcl|NC_006155.1_cds_WP_002209404.1_804/lcl|NC_006155.1_cds_WP_002212145.1_3081/lcl|NC_006155.1_cds_WP_011192968.1_3301/lcl|NC_006155.1_cds_WP_011192810.1_2938/lcl|NC_006155.1_cds_WP_002212211.1_3050	5
GO:0006605	GO:0006605	protein targeting	3/243	10/3265	0.0330219473864997	0.192127693885089	0.165899735673802	lcl|NC_006155.1_cds_WP_002209052.1_338/lcl|NC_006155.1_cds_WP_002213344.1_3797/lcl|NC_006155.1_cds_WP_011192174.1_1732	3
GO:0016655	GO:0016655	oxidoreductase activity, acting on NAD(P)H, quinone or similar compound as acceptor	3/243	10/3265	0.0330219473864997	0.192127693885089	0.165899735673802	lcl|NC_006155.1_cds_WP_011191842.1_916/lcl|NC_006155.1_cds_WP_002210274.1_2663/lcl|NC_006155.1_cds_WP_002208714.1_914	3
GO:0016887	GO:0016887	ATP hydrolysis activity	9/243	62/3265	0.0377917062803398	0.210319061038413	0.181607741850603	lcl|NC_006155.1_cds_WP_002212107.1_3747/lcl|NC_006155.1_cds_WP_011192012.1_1331/lcl|NC_006155.1_cds_WP_002209004.1_34/lcl|NC_006155.1_cds_WP_011192079.1_1520/lcl|NC_006155.1_cds_WP_012104828.1_2891/lcl|NC_006155.1_cds_WP_002211475.1_203/lcl|NC_006155.1_cds_WP_002220152.1_1244/lcl|NC_006155.1_cds_WP_002228009.1_1434/lcl|NC_006155.1_cds_WP_011192811.1_2941	9
