## Supplementary material for "*Yersinia pseudotuberculosis* employs a multifaceted strategy to survive antimicrobials": S9 File

	ID	Description	GeneRatio	BgRatio	pvalue	p.adjust	qvalue	geneID	Count
GO:0019835	GO:0019835	cytolysis	2/6	15/3265	0.000292454144269827	0.00233805913136954	0.000894950863682121	lcl|NC_006155.1_cds_WP_042592917.1_152/lcl|NC_006155.1_cds_WP_011191490.1_158	2
GO:0004519	GO:0004519	endonuclease activity	2/6	18/3265	0.000425101660249007	0.00233805913136954	0.000894950863682121	lcl|NC_006155.1_cds_WP_042592917.1_152/lcl|NC_006155.1_cds_WP_011191490.1_158	2
GO:0046872	GO:0046872	metal ion binding	3/6	335/3265	0.0169095339498625	0.0620016244828293	0.0237326792278772	lcl|NC_006155.1_cds_WP_042592917.1_152/lcl|NC_006155.1_cds_WP_011191490.1_158/lcl|NC_006155.1_cds_WP_002213974.1_1995	3
GO:0009986	GO:0009986	cell surface	1/6	14/3265	0.0254724942797664	0.0700493592693576	0.0268131518734383	lcl|NC_006155.1_cds_WP_022987266.1_2469	1
GO:0098025	GO:0098025	virus tail, baseplate	1/6	18/3265	0.0326502028604558	0.0718304462930028	0.0274949076719628	lcl|NC_006155.1_cds_WP_011192217.1_1801	1
GO:0004803	GO:0004803	transposase activity	1/6	23/3265	0.041560335353635	0.0761939481483309	0.029165147616586	lcl|NC_006155.1_cds_1967	1
GO:0006313	GO:0006313	transposition, DNA-mediated	1/6	27/3265	0.0486391032540953	0.0764328765421497	0.0292566034611099	lcl|NC_006155.1_cds_1967	1
GO:0015031	GO:0015031	protein transport	1/6	46/3265	0.0816712053319441	0.106086859591819	0.0406074103700743	lcl|NC_006155.1_cds_WP_022987266.1_2469	1
GO:0005975	GO:0005975	carbohydrate metabolic process	1/6	49/3265	0.0867983396660339	0.106086859591819	0.0406074103700743	lcl|NC_006155.1_cds_WP_002213974.1_1995	1
GO:0009279	GO:0009279	cell outer membrane	1/6	124/3265	0.207444567640625	0.228189024404688	0.0873450811118421	lcl|NC_006155.1_cds_WP_022987266.1_2469	1
