## Supplementary material for "*Yersinia pseudotuberculosis* employs a multifaceted strategy to survive antimicrobials": S10 File

	ID	Description	GeneRatio	BgRatio	pvalue	p.adjust	qvalue	geneID	Count
GO:0098025	GO:0098025	virus tail, baseplate	4/45	18/3265	8.37480426637129e-05	0.00421140979696258	0.00359663597357281	lcl|NC_006155.1_cds_WP_011192303.1_1902/lcl|NC_006155.1_cds_WP_011192302.1_1901/lcl|NC_006155.1_cds_WP_011192305.1_1904/lcl|NC_006155.1_cds_WP_002213212.1_1958	4
GO:0006099	GO:0006099	tricarboxylic acid cycle	4/45	21/3265	0.000158921124413682	0.00421140979696258	0.00359663597357281	lcl|NC_006155.1_cds_WP_011193210.1_3774/lcl|NC_006155.1_cds_WP_011193211.1_3775/lcl|NC_006155.1_cds_WP_011193212.1_3776/lcl|NC_006155.1_cds_WP_011192448.1_2210	4
GO:0020037	GO:0020037	heme binding	4/45	26/3265	0.000377470144710337	0.00666863922321596	0.00569516358685772	lcl|NC_006155.1_cds_WP_002209433.1_834/lcl|NC_006155.1_cds_WP_011191799.1_833/lcl|NC_006155.1_cds_WP_011191798.1_832/lcl|NC_006155.1_cds_WP_002210811.1_1277	4
GO:0098003	GO:0098003	viral tail assembly	3/45	19/3265	0.0020323132987727	0.0269281512087383	0.0229972294334806	lcl|NC_006155.1_cds_WP_011192302.1_1901/lcl|NC_006155.1_cds_WP_011192305.1_1904/lcl|NC_006155.1_cds_WP_002213212.1_1958	3
GO:0006979	GO:0006979	response to oxidative stress	3/45	22/3265	0.00313787889858694	0.0332615163250216	0.0284060616082608	lcl|NC_006155.1_cds_WP_002209433.1_834/lcl|NC_006155.1_cds_WP_002210811.1_1277/lcl|NC_006155.1_cds_WP_011192448.1_2210	3
GO:0045454	GO:0045454	cell redox homeostasis	2/45	11/3265	0.00944118832428282	0.0719877665879787	0.0614791253879461	lcl|NC_006155.1_cds_WP_002209479.1_121/lcl|NC_006155.1_cds_WP_011191475.1_120	2
GO:0003676	GO:0003676	nucleic acid binding	3/45	34/3265	0.010866077975544	0.0719877665879787	0.0614791253879461	lcl|NC_006155.1_cds_WP_011193173.1_3699/lcl|NC_006155.1_cds_WP_011192322.1_1923/lcl|NC_006155.1_cds_WP_011192321.1_1922	3
GO:0071973	GO:0071973	bacterial-type flagellum-dependent cell motility	3/45	34/3265	0.010866077975544	0.0719877665879787	0.0614791253879461	lcl|NC_006155.1_cds_WP_002211110.1_1712/lcl|NC_006155.1_cds_WP_002211435.1_3438/lcl|NC_006155.1_cds_WP_002211111.1_1713	3
GO:0009055	GO:0009055	electron transfer activity	3/45	38/3265	0.0147435663769475	0.0806468556232152	0.0688741765997667	lcl|NC_006155.1_cds_WP_011191799.1_833/lcl|NC_006155.1_cds_WP_011191798.1_832/lcl|NC_006155.1_cds_WP_002211004.1_2312	3
GO:0071978	GO:0071978	bacterial-type flagellum-dependent swarming motility	2/45	14/3265	0.0152163878534368	0.0806468556232152	0.0688741765997667	lcl|NC_006155.1_cds_WP_011192166.1_1717/lcl|NC_006155.1_cds_WP_002211449.1_3452	2
